# Neonatal sensitivity to vocal emotions: A developmental change at 37 weeks of gestational age

**DOI:** 10.1101/2024.01.14.575448

**Authors:** Xinlin Hou, Peng Zhang, Licheng Mo, Cheng Peng, Dandan Zhang

## Abstract

Emotional responsiveness in neonates, particularly their ability to discern vocal emotions, plays an evolutionarily adaptive role in human communication and adaptive behaviors. The developmental trajectory of emotional sensitivity in neonates is crucial for understanding the foundations of early social-emotional functioning. However, the precise onset of this sensitivity and its relationship with gestational age (GA) remain subjects of investigation. In a study involving 120 healthy neonates categorized into six groups based on their GA (ranging from 35 and 40 weeks), we explored their emotional responses to vocal stimuli. These stimuli encompassed disyllables with happy and neutral prosodies, alongside acoustically matched nonvocal control sounds. The assessments occurred during natural sleep states using the odd-ball paradigm and event-related potentials. The results reveal a distinct developmental change at 37 weeks GA, marking the point at which neonates exhibit heightened perceptual acuity for emotional vocal expressions. This newfound ability is substantiated by the presence of the mismatch response, akin to an initial form of adult mismatch negativity, elicited in response to positive emotional vocal prosody. Notably, this perceptual shift’s specificity becomes evident when no such discrimination is observed in acoustically matched control sounds. Neonates born before 37 weeks GA do not display this level of discrimination ability. This developmental change has important implications for our understanding of early social-emotional development, highlighting the role of gestational age in shaping early perceptual abilities. Moreover, while these findings introduce the potential for a valuable screening tool for conditions like autism, characterized by atypical social-emotional functions, it is important to note that the current data are not yet robust enough to fully support this application. This study makes a substantial contribution to the broader field of developmental neuroscience and holds promise for future research on early intervention in neurodevelopmental disorders.

**Significance statement:** This study illuminates a key developmental change, pinpointing the emergence of heightened emotional perceptual acuity at 37 weeks of gestational age. Employing rigorous methods, we reveal that neonates at this stage exhibit remarkable discrimination abilities for emotional vocal prosody, a vital turning point in early social-emotional functioning. These findings emphasize the pivotal role of gestational age in shaping neonatal perception and provides a potential pathway for early screening of neurodevelopmental disorders, particularly autism. This insight holds profound implications for understanding the foundations of early social-emotional development in humans, offering a potential tool for early intervention in neurodevelopmental disorders, thereby enhancing child health and well-being.
