## Supplementary material for "Neonatal sensitivity to vocal emotions: A developmental change at 37 weeks of gestational age": experimental sounds: ratings averaged across 20 adults.xlsx

### Sheet: pronunciation
Chinese Pinyin	international phonetic symbol
	consonant	vowel	disyllable
dada	[t]	[a]	[ta ta]
dudu	[t]	[u]	[tu tu]
gege	[k]	[ɤ]	[kɤ kɤ]
keke	[kʰ]	[ɤ]	[kʰɤ kʰɤ]
tutu	[tʰ]	[u]	[tʰu tʰu]

### Sheet: ratings
sound	discrimination accuracy (happy or neutral)	happy intensity (1= least happy, 9 = happiest)	valence (1= very negative, 5 = neutral, 9=very positive)
dada-happy	1	7.48	6.95
dada-neutral	1	3.57	5
dudu-happy	1	7.38	7.19
dudu-neutral	1	3.81	5.28571
gege-happy	1	7.76	7.24
gege-neutral	1	3.33	4.71429
keke-happy	1	7.57	7.14
keke-neutral	1	3.38	4.85714
tutu-happy	1	7.24	7.05
tutu-neutral	1	3.57	4.71429

### Sheet: compare happy intensity
sound	happy	neutral
dada	7.48	3.57
dudu	7.38	3.81
gege	7.76	3.33
keke	7.57	3.38
tutu	7.24	3.57

### Sheet: compare valence
sound	happy	neutral
dada	6.95	5
dudu	7.19	5.28571
gege	7.24	4.71429
keke	7.14	4.85714
tutu	7.05	4.71429
